# Universal recording of cell-cell contacts *in vivo* for interaction-based transcriptomics

**DOI:** 10.1101/2023.03.16.533003

**Authors:** Sandra Nakandakari-Higa, Maria C. C. Canesso, Sarah Walker, Aleksey Chudnovskiy, Johanne T. Jacobsen, Jana Bilanovic, S. Martina Parigi, Karol Fiedorczuk, Elaine Fuchs, Angelina M. Bilate, Giulia Pasqual, Daniel Mucida, Yuri Pritykin, Gabriel D. Victora

**Author notes:** These authors contributed equally (Maria C. C. Canesso, Sarah Walker).

## Abstract

Cellular interactions are essential for tissue organization and functionality. In particular, immune cells rely on direct and usually transient interactions with other immune and non-immune populations to specify and regulate their function. To study these “kiss-and-run” interactions directly *in vivo*, we previously developed LIPSTIC (Labeling Immune Partnerships by SorTagging Intercellular Contacts), an approach that uses enzymatic transfer of a labeled substrate between the molecular partners CD40L and CD40 to label interacting cells. Reliance on this pathway limited the use of LIPSTIC to measuring interactions between CD4^+^ helper T cells and antigen presenting cells, however. Here, we report the development of a universal version of LIPSTIC (uLIPSTIC), which can record physical interactions both among immune cells and between immune and non-immune populations irrespective of the receptors and ligands involved. We show that uLIPSTIC can be used, among other things, to monitor the priming of CD8^+^ T cells by dendritic cells, reveal the cellular partners of regulatory T cells in steady state, and identify germinal center (GC)-resident T follicular helper (Tfh) cells based on their ability to interact cognately with GC B cells. By coupling uLIPSTIC with single-cell transcriptomics, we build a catalog of the immune populations that physically interact with intestinal epithelial cells (IECs) and find evidence of stepwise acquisition of the ability to interact with IECs as CD4^+^ T cells adapt to residence in the intestinal tissue. Thus, uLIPSTIC provides a broadly useful technology for measuring and understanding cell–cell interactions across multiple biological systems.
