## Supplementary material for "Universal recording of cell-cell contacts *in vivo* for interaction-based transcriptomics": Signatures of CD4-IEL and Tconv cells from Bilate et al, 2020

### Sheet: Sheet 1
	Gene symbol	p_val	avg_log2FC	pct.1	pct.2	p_val_adj
Bilate_CD4-IEL_UP	Gzma	1.0598e-14	2.1022	1	0.227	1.19948e-10
	Ccl5	1.27868e-12	1.94486	1	0.318	1.44721e-08
	Gzmb	2.27487e-14	1.86395	0.991	0.136	2.5747e-10
	Cd7	3.91782e-13	1.39764	0.968	0.227	4.43419e-09
	Nkg7	1.26882e-12	1.28027	1	0.273	1.43605e-08
	Trgv2	2.42751e-10	1.20087	0.824	0.045	2.74746e-06
	Rgs1	3.83235e-11	1.10404	0.905	0.182	4.33745e-07
	Itgae	2.16083e-12	1.09654	0.932	0.136	2.44563e-08
	Cd8a	7.52931e-08	1.05376	0.674	0	0.000852168
	Tcrg-C2	7.2893e-09	0.944348	0.729	0	8.25003e-05
	Actn2	2.12952e-10	0.906614	0.855	0.136	2.41019e-06
	AW112010	6.52856e-13	0.84216	1	0.818	7.38903e-09
	Jaml	2.81126e-09	0.821417	0.742	0	3.18178e-05
	Dapk2	1.0036e-08	0.775551	0.71	0	0.000113587
	Litaf	3.95149e-09	0.770647	0.76	0.045	4.4723e-05
	Efhd2	3.14399e-09	0.768109	0.824	0.182	3.55837e-05
	Gimap7	7.91472e-09	0.748012	0.873	0.273	8.95788e-05
	Abi3	8.96832e-08	0.746048	0.742	0.091	0.00101503
	Sytl3	6.44045e-08	0.732182	0.724	0.091	0.00072893
	Cd160	3.98805e-07	0.720125	0.679	0.045	0.00451367
	Asb2	7.91869e-07	0.711982	0.71	0.136	0.00896237
	Cd244	9.18008e-08	0.710485	0.656	0	0.001039
	Ikzf3	1.08053e-07	0.708714	0.833	0.273	0.00122294
	Id2	1.90093e-07	0.708703	0.959	0.455	0.00215147
	Cst7	2.98346e-06	0.67073	0.661	0.136	0.0337668
	Runx3	1.57969e-06	0.627557	0.652	0.091	0.0178789
	Cd6	3.74675e-07	0.610339	0.837	0.455	0.00424057
	Cd3e	2.48317e-12	0.574534	1	0.864	2.81045e-08
	Cd3g	2.80917e-11	0.526355	1	1	3.17942e-07
	Ucp2	3.27623e-09	0.4942	0.995	0.818	3.70804e-05
	Itm2b	5.32265e-10	0.427886	1	1	6.02418e-06
Bilate_CD4-IEL_DOWN	Tnfrsf4	1.42846e-10	-0.251761	0.005	0.227	1.61673e-06
	Rpl7	1.42833e-07	-0.253177	0.995	1	0.00161658
	Rcbtb1	4.1403e-08	-0.256196	0.032	0.318	0.000468599
	Rpl39	7.53996e-13	-0.256483	1	1	8.53373e-09
	Rps27a	1.04466e-11	-0.260101	1	1	1.18235e-07
	Rpl23	4.03615e-11	-0.262535	1	1	4.56811e-07
	Sgk1	5.2264e-09	-0.262966	0.009	0.227	5.91524e-05
	Rps9	2.70263e-11	-0.266511	1	1	3.05884e-07
	Il18r1	6.33351e-08	-0.271393	0.023	0.273	0.000716826
	Sidt1	4.55013e-15	-0.271988	0	0.273	5.14984e-11
	Ramp1	9.36265e-13	-0.271988	0	0.227	1.05967e-08
	Rps12	1.60881e-06	-0.273787	1	1	0.0182086
	Tmem176a	2.30432e-08	-0.273853	0.005	0.182	0.000260803
	Poc1b	4.16808e-08	-0.27523	0.032	0.318	0.000471743
	Rpl14	1.78624e-07	-0.276144	0.991	1	0.00202166
	Rpl32	7.59299e-11	-0.27863	1	1	8.59375e-07
	Rplp1	4.37961e-10	-0.280141	1	1	4.95684e-06
	Rpl18	2.06528e-11	-0.280182	1	1	2.33748e-07
	Rps5	6.47524e-12	-0.282417	1	1	7.32867e-08
	Rgcc	4.44741e-15	-0.28301	0.005	0.318	5.03358e-11
	Rpl21	3.5802e-11	-0.285808	1	1	4.05207e-07
	Chd7	1.02445e-09	-0.286701	0.023	0.318	1.15947e-05
	Tpcn1	1.46969e-07	-0.288544	0.036	0.318	0.0016634
	Sema4a	1.37505e-10	-0.289324	0.005	0.227	1.55628e-06
	Rpl35a	1.25087e-12	-0.290222	1	1	1.41574e-08
	Rps24	1.52769e-12	-0.290638	1	1	1.72904e-08
	Pdk1	2.17119e-11	-0.294804	0.023	0.364	2.45735e-07
	Rps16	7.48999e-13	-0.295197	1	1	8.47717e-09
	Rps4x	2.74778e-11	-0.296557	1	1	3.10994e-07
	Ighm	4.54162e-11	-0.2975	0.009	0.273	5.14021e-07
	Rps3	5.10345e-12	-0.304877	1	1	5.77609e-08
	Gm34006	1.35553e-08	-0.305218	0.041	0.364	0.000153419
	Tmem176b	4.70204e-11	-0.307401	0.009	0.273	5.32177e-07
	Gpr183	2.1463e-17	-0.309149	0	0.318	2.42918e-13
	Rps8	2.98735e-13	-0.317154	1	1	3.38109e-09
	Ifngr2	9.72636e-20	-0.324296	0	0.364	1.10083e-15
	Macf1	3.84753e-06	-0.324329	0.122	0.5	0.0435464
	Rps7	6.95859e-13	-0.328778	0.995	1	7.87573e-09
	Rpsa	3.9123e-13	-0.32916	1	1	4.42794e-09
	Rpl28	7.13992e-10	-0.329495	0.995	1	8.08096e-06
	Dph5	1.05914e-07	-0.330404	0.036	0.318	0.00119873
	Cd9	2.15177e-17	-0.330452	0	0.318	2.43537e-13
	Ifi208	4.56247e-15	-0.330452	0	0.273	5.16381e-11
	Rps29	2.68477e-13	-0.333962	1	1	3.03862e-09
	Rps26	7.6551e-11	-0.338383	0.995	1	8.66404e-07
	Clec2i	2.86812e-10	-0.340559	0.041	0.409	3.24614e-06
	Sh3bp5	2.10955e-17	-0.34086	0.005	0.364	2.38759e-13
	Rps18	3.81105e-12	-0.341507	0.995	1	4.31335e-08
	Izumo1r	3.32434e-11	-0.342423	0.009	0.273	3.76249e-07
	Actn1	9.79747e-10	-0.356444	0.045	0.409	1.10888e-05
	Rpl12	6.43923e-09	-0.36046	0.973	1	7.28792e-05
	Rplp0	3.6041e-12	-0.365567	0.995	1	4.07912e-08
	Prkcq	1.15886e-06	-0.374634	0.136	0.545	0.013116
	Rpl8	4.72442e-13	-0.376969	0.995	1	5.3471e-09
	St6gal1	4.28793e-22	-0.380719	0	0.409	4.85308e-18
	Rpl5	3.63423e-06	-0.383361	0.891	0.955	0.0411322
	Rps28	1.19767e-13	-0.392562	1	1	1.35552e-09
	Rpl29	7.93024e-12	-0.393165	0.955	1	8.97545e-08
	Kbtbd11	4.30933e-22	-0.400998	0	0.409	4.8773e-18
	Glipr2	2.82598e-16	-0.407484	0.014	0.409	3.19844e-12
	Rpl15	9.71273e-12	-0.408513	0.964	1	1.09929e-07
	Evl	1.25041e-11	-0.410474	0.023	0.364	1.41521e-07
	Rasa3	8.70869e-16	-0.412569	0.023	0.455	9.85649e-12
	Rpl10a	5.3334e-13	-0.427948	0.964	1	6.03634e-09
	Bach2	9.13174e-20	-0.4305	0.005	0.409	1.03353e-15
	Rpl35	5.94258e-12	-0.434006	0.991	1	6.72581e-08
	Dock2	2.4032e-06	-0.442226	0.299	0.773	0.0271994
	Tpm4	6.40192e-13	-0.446929	0.027	0.409	7.24569e-09
	Rps2	8.17094e-12	-0.44788	0.995	1	9.24787e-08
	Rflnb	2.24113e-11	-0.456679	0.059	0.5	2.53651e-07
	Rpl36a	2.62837e-12	-0.457826	0.973	1	2.97478e-08
	Dapl1	9.85899e-20	-0.478793	0	0.364	1.11584e-15
	Gm9844	9.45677e-13	-0.496397	0.05	0.5	1.07032e-08
	Ass1	4.50969e-15	-0.512136	0.036	0.5	5.10407e-11
	Eef1b2	4.67266e-10	-0.514776	0.855	1	5.28851e-06
	Eef1g	2.06952e-07	-0.517974	0.457	0.909	0.00234228
	Gm8369	9.83801e-09	-0.519685	0.195	0.727	0.000111347
	Socs3	5.94273e-12	-0.522403	0.032	0.409	6.72598e-08
	Ripor2	1.33579e-10	-0.537504	0.136	0.682	1.51185e-06
	Rps19	1.47039e-14	-0.537874	0.995	1	1.66418e-10
	Limd2	5.27356e-08	-0.53831	0.719	0.955	0.000596861
	Txk	4.27064e-11	-0.550173	0.136	0.682	4.8335e-07
	Tspan32	2.70601e-20	-0.556941	0.009	0.455	3.06266e-16
	Cd28	1.21057e-21	-0.563494	0.018	0.545	1.37012e-17
	Nsg2	2.55602e-29	-0.5643	0.005	0.591	2.89291e-25
	Gm2682	1.84265e-24	-0.573469	0	0.455	2.08552e-20
	S1pr1	7.41095e-27	-0.579195	0	0.5	8.38772e-23
	Klf3	4.99032e-17	-0.586782	0.045	0.591	5.64804e-13
	Sell	7.49883e-27	-0.599141	0	0.5	8.48717e-23
	Zfp36l2	1.18309e-07	-0.601847	0.339	0.818	0.00133903
	Rps20	1.221e-14	-0.616066	0.982	1	1.38193e-10
	Atp1b3	5.145e-10	-0.670115	0.172	0.682	5.82311e-06
	Tagln2	6.1608e-12	-0.693141	0.158	0.727	6.9728e-08
	Ccr7	1.84471e-24	-0.697181	0	0.455	2.08784e-20
	Dgka	6.45667e-14	-0.727403	0.09	0.636	7.30766e-10
	Ly6a	1.89373e-20	-0.736449	0.023	0.545	2.14332e-16
	Slamf6	2.68504e-34	-0.759308	0.005	0.682	3.03893e-30
	Il7r	9.43143e-17	-0.773416	0.09	0.727	1.06745e-12
	Lef1	5.02766e-22	-0.834972	0.045	0.682	5.69031e-18
	Satb1	7.85483e-22	-0.886457	0.059	0.727	8.89009e-18
	Ms4a4b	2.70311e-18	-0.912758	0.113	0.818	3.05938e-14
	Tcf7	9.02262e-40	-0.942972	0.009	0.818	1.02118e-35
	Igfbp4	1.10557e-31	-1.05296	0	0.591	1.25129e-27
	Tmsb10	1.04302e-14	-1.06604	0.81	1	1.18049e-10
	Klf2	4.23294e-44	-1.13083	0	0.818	4.79084e-40
