## Supplementary material for "Universal recording of cell-cell contacts *in vivo* for interaction-based transcriptomics": Sequences of DNA constructs used in this study

### Sheet: Table 1
Supplementary Spreadsheet 3
Plasmid sequences
Plasmid name	DNA sequence
SrtA-PDGFR	TCAAGGTTAGGAACAGAGAGACAGGAGAATATGGGCCAAACAGGATATCTGTGGTAAGCAGTTCCTGCCCCGGCTCAGGGCCAAGAACAGTTGGAACAGCAGAATATGGGCCAAACAGGATATCTGTGGTAAGCAGTTCCTGCCCCGGCTCAGGGCCAAGAACAGATGGTCCCCAGATGCGGTCCCGCCCTCAGCAGTTTCTAGAGAACCATCAGATGTTTCCAGGGTGCCCCAAGGACCTGAAATGACCCTGTGCCTTATTTGAACTAACCAATCAGTTCGCTTCTCGCTTCTGTTCGCGCGCTTCTGCTCCCCGAGCTCAATAAAAGAGCCCACAACCCCTCACTCGGCGCGCCAGTCCTCCGATTGACTGCGTCGCCCGGGTACCCGTATTCCCAA…
Thy1.1-G5	TCAAGGTTAGGAACAGAGAGACAGGAGAATATGGGCCAAACAGGATATCTGTGGTAAGCAGTTCCTGCCCCGGCTCAGGGCCAAGAACAGTTGGAACAGCAGAATATGGGCCAAACAGGATATCTGTGGTAAGCAGTTCCTGCCCCGGCTCAGGGCCAAGAACAGATGGTCCCCAGATGCGGTCCCGCCCTCAGCAGTTTCTAGAGAACCATCAGATGTTTCCAGGGTGCCCCAAGGACCTGAAATGACCCTGTGCCTTATTTGAACTAACCAATCAGTTCGCTTCTCGCTTCTGTTCGCGCGCTTCTGCTCCCCGAGCTCAATAAAAGAGCCCACAACCCCTCACTCGGCGCGCCAGTCCTCCGATTGACTGCGTCGCCCGGGTACCCGTATTCCCAA…
CD40	TTGGGGGCTCGTCCGGGATCGGGAGACCCCTGCCCAGGGACCACCGACCCACCACCGGGAGGTAAGCTGGCCAGCAACTTATCTGTGTCTGTCCGATTGTCTAGTGTCTATGACTGATTTTATGCGCCTGCGTCGGTACTAGTTAGCTAACTAGCTCTGTATCTGGCGGACCCGTGGTGGAACTGACGAGTTCGGAACACCCGGCCGCAACCCTGGGAGACGTCCCAGGGACTTCGGGGGCCGTTTTTGTGGCCCGACCTGAGTCCAAAAATCCCGATCGTTTTGGACTCTTTGGTGCACCCCCCTTAGAGGAGGGATATGTGGTTCTGGTAGGAGACGAGAACCTAAAACAGTTCCCGCCTCCGTCTGAATTTTTGCTTTCGGTTTGGGACCGAAGCC…
CD40L	TGAAAGACCCCACCTGTAGGTTTGGCAAGCTAGCTTAAGTAACGCCATTTTGCAAGGCATGGAAAATACATAACTGAGAATAGAGAAGTTCAGATCAAGGTTAGGAACAGAGAGACAGCAGAATATGGGCCAAACAGGATATCTGTGGTAAGCAGTTCCTGCCCCGGCTCAGGGCCAAGAACAGATGGTCCCCAGATGCGGTCCCGCCCTCAGCAGTTTCTAGAGAACCATCAGATGTTTCCAGGGTGCCCCAAGGACCTGAAATGACCCTGTGCCTTATTTGAACTAACCAATCAGTTCGCTTCTCGCTTCTGTTCGCGCGCTTCTGCTCCCCGAGCTCAATAAAAGAGCCCACAACCCCTCACTCGGCGCGCCAGTCCTCCGATAGACTGCGTCGCC…
Ai9-Rosa26uLIPSTIC	ccgcggcaggccctccgagcgtggtggagccgttctgtgagacagccgggtacgagtcgtgacgctggaaggggcaagcgggtggtgggcaggaatgcggtccgccctgcagcaaccggagggggagggagaagggagcggaaaagtctccaccggacgcggccatggctcgggggggggggggcagcggaggancgcttccggccgacgtctcgtcgctgattggcttnttttcctcccgccgtgtgtgaaaacacaaatggcgtgttttggttggcgtaaggcgcctgtcagttaacggcagccggagtgcgcagccgccggcagcctcgctctgcccactgggtggggcgggaggtaggtggggtgaggcgagctgnacgtgcgggcgcggtcggc…
Southern blot probe	TTATGGAGGGGAGGACTGGGCCCCCACGAGCGACCAGAGTTGTCACAAGGCCGCAAGAACAGGGGAGGTGGGGGGCTCAGGGACAGAAAAAAAAGTATGTGTATTTTGAGAGCAGGGTTGGGAGGCCTCTCCTGAAAAGGGTATAAACGTGGAGTAGGCAATACCCAGGCAAAAAGGGGAGACCAGAGTAGGGGGAGGGGAAGAGTCCTGACCCAGGGAAGACATTAAAAAGGTAGTGGGGTCGACTAGATGAAGGAGAGCCTTTCTCTCTGGGCAAGAGCG
